# The *Hydractinia* cell atlas reveals cellular and molecular principles of cnidarian coloniality

**DOI:** 10.1101/2024.06.18.599157

**Authors:** David A. Salamanca-Díaz, Helen R. Horkan, Helena García-Castro, Elena Emili, Miguel Salinas-Saavedra, Maria Eleonora Rossi, Marta Álvarez-Presas, Rowan Mac Gabhann, Febrimarsa, Alberto Pérez-Posada, Nathan J. Kenny, Jordi Paps, Uri Frank, Jordi Solana

## Abstract

Coloniality is a widespread growth form in cnidarians, tunicates, and bryozoans, among others. Despite being modular, composed of multiple zooids and supporting tissues, colonies function as a single physiological unit. A major question in the biology of colonies is the cellular mechanism of generating structurally and functionally distinct colony parts. The cnidarian *Hydractinia* establishes colonies with different types of zooids (polyps), interconnected by a gastrovascular system that is attached to the substrate and known as stolons. We obtained single cell transcriptomic profiles of ∼200K *Hydractinia* cells, including isolated stolons and two polyp types. We characterised the major *Hydractinia* cell types and quantified their abundance across colony parts. Overall, we find that distinct colony parts are characterised primarily by distinct combinations of shared cell types and to a lesser extent by part-specific cell types. Therefore, we propose that both cell type combinations, as well as rarer cell type innovations, have been the main mechanism in the evolution of coloniality in cnidarians. We identified cell type-specific transcription factors (TFs) and gene networks expressed within these cell types. Notably, we discovered a previously unidentified, stolon-specific cell type, which expresses enzymes related to biomineralization and chitin synthesis, reminiscent of molluscan shell matrix proteins that may represent a crucial adaptation to the animal’s habitat. In summary, the *Hydractinia* cell atlas elucidates the fundamental cellular and molecular mechanisms underlying coloniality.
