## Supplementary material for "The *Hydractinia* cell atlas reveals cellular and molecular principles of cnidarian coloniality": Supplementary File 1.xlsx

### Sheet: library_description
Experiment	Sublibrary	Description
20	20_1	Mixed sample feed sex but sep barcode stolon	No PEG
	20_2
	20_3
	20_4
27	27_1	Only Feeding Polyps	PEG RT and Template Switch
			PEG RT and TS
			PEG RT and TS
			PEG RT and TS
			PEG RT and TS
			PEG RT and TS
			PEG RT and TS
			PEG RT and TS
	27_2		PEG RT and TS
			PEG RT and TS
			PEG RT and TS
			PEG RT and TS
			PEG RT and TS
			PEG RT and TS
			PEG RT and TS
			PEG RT and TS
29	29_1	Only sexual polyps, gate excluding sperm	PEG in all barcoding and Template Switch
	29_2	Only sexual polyps, gate including sperm
9	9_1	Mixed sample no separation barcoding for Feeding vs Sexual polyps	No PEG
	9_2
	9_3
	9_4
	9_5

### Sheet: with_multimap
Sublibrary	Experiment	Sublibrary Reads Name		STAR: % Uniquely mapped reads	STAR: Millions of Uniquely Mapped Reads	% GC	Average Read Length	Median Read Length	Millions of sequences entered into the pipeline
20_1	20	deep_s20_1_1		0.338	68.1	0.43	150 bp	150 bp	289.3
		deep_s20_1_2		0.338	68.1	0.46	150 bp	150 bp	289.3
20_2	20	deep_s20_2_1		0.368	102.6	0.42	150 bp	150 bp	401.2
		deep_s20_2_2		0.368	102.6	0.45	150 bp	150 bp	401.2
20_3	20	deep_s20_3_1		0.334	108.2	0.43	150 bp	150 bp	480.3
		deep_s20_3_2		0.334	108.2	0.46	150 bp	150 bp	480.3
20_4	20	deep_s20_4_1		0.326	72.4	0.43	150 bp	150 bp	334.6
		deep_s20_4_2		0.326	72.4	0.46	150 bp	150 bp	334.6
27_1	27	deep_s27_1_part1_1		0.781	108.1	0.4	150 bp	150 bp	212
		deep_s27_1_part1_2		0.781	108.1	0.44	150 bp	150 bp	212
		deep_s27_1_part2_1		0.78	65	0.39	150 bp	150 bp	128.7
		deep_s27_1_part2_2		0.78	65	0.44	150 bp	150 bp	128.7
		deep_s27_1_part3_1		0.782	1.4	0.4	150 bp	150 bp	2.6
		deep_s27_1_part3_2		0.782	1.4	0.44	150 bp	150 bp	2.6
		deep_s27_1_part4_1		0.777	1	0.4	150 bp	150 bp	2.1
		deep_s27_1_part4_2		0.777	1	0.45	150 bp	150 bp	2.1
27_2	27	deep_s27_2_part1_1		0.788	104.1	0.4	150 bp	150 bp	208.6
		deep_s27_2_part1_2		0.788	104.1	0.45	150 bp	150 bp	208.6
		deep_s27_2_part2_1		0.787	61.1	0.4	150 bp	150 bp	125
		deep_s27_2_part2_2		0.787	61.1	0.45	150 bp	150 bp	125
		deep_s27_2_part3_1		0.788	1.4	0.4	150 bp	150 bp	2.7
		deep_s27_2_part3_2		0.788	1.4	0.45	150 bp	150 bp	2.7
		deep_s27_2_part4_1		0.785	1	0.4	150 bp	150 bp	2.1
		deep_s27_2_part4_2		0.785	1	0.45	150 bp	150 bp	2.1
29_1	29	deep_s29_1_1		0.422	78.9	0.43	150 bp	150 bp	403.8
		deep_s29_1_2		0.422	78.9	0.43	150 bp	150 bp	403.8
29_2	29	deep_s29_2_1		0.44	105.7	0.43	150 bp	150 bp	513.2
		deep_s29_2_2		0.44	105.7	0.43	150 bp	150 bp	513.2
9_1	9	deep_s9_1_1		0.543	16.5	0.41	150 bp	150 bp	56.3
		deep_s9_1_2		0.543	16.5	0.45	150 bp	150 bp	56.3
9_2	9	deep_s9_2_1		0.563	21.3	0.4	150 bp	150 bp	68.8
		deep_s9_2_2		0.563	21.3	0.45	150 bp	150 bp	68.8
9_3	9	deep_s9_3_1		0.547	21.7	0.4	150 bp	150 bp	69.6
		deep_s9_3_2		0.547	21.7	0.45	150 bp	150 bp	69.6
9_4	9	deep_s9_4_1		0.541	19.6	0.41	150 bp	150 bp	65.5
		deep_s9_4_2		0.541	19.6	0.45	150 bp	150 bp	65.5
9_5	9	deep_s9_5_1		0.504	21.5	0.42	150 bp	150 bp	77.1
		deep_s9_5_2		0.504	21.5	0.46	150 bp	150 bp	77.1

### Sheet: no_multimap
Sublibrary	Experiment	Sublibrary Reads Name	STAR: % Uniquely mapped reads	STAR: Millions of Uniquely Mapped Reads	% GC	Average Read Length	Median Read Length	Millions of sequences entered into the pipeline
20_1	20	deep_s20_1_1	0.338	68.1	0.43	150 bp	150 bp	289.3
		deep_s20_1_2	0.338	68.1	0.46	150 bp	150 bp	289.3
20_2	20	deep_s20_2_1	0.368	102.6	0.42	150 bp	150 bp	401.2
		deep_s20_2_2	0.368	102.6	0.45	150 bp	150 bp	401.2
20_3	20	deep_s20_3_1	0.334	108.2	0.43	150 bp	150 bp	480.3
		deep_s20_3_2	0.334	108.2	0.46	150 bp	150 bp	480.3
20_4	20	deep_s20_4_1	0.326	72.4	0.43	150 bp	150 bp	334.6
		deep_s20_4_2	0.326	72.4	0.46	150 bp	150 bp	334.6
27_1	27	deep_s27_1_part1_1	0.781	108.1	0.4	150 bp	150 bp	212
		deep_s27_1_part1_2	0.781	108.1	0.44	150 bp	150 bp	212
		deep_s27_1_part2_1	0.78	65	0.39	150 bp	150 bp	128.7
		deep_s27_1_part2_2	0.78	65	0.44	150 bp	150 bp	128.7
		deep_s27_1_part3_1	0.782	1.4	0.4	150 bp	150 bp	2.6
		deep_s27_1_part3_2	0.782	1.4	0.44	150 bp	150 bp	2.6
		deep_s27_1_part4_1	0.777	1	0.4	150 bp	150 bp	2.1
		deep_s27_1_part4_2	0.777	1	0.45	150 bp	150 bp	2.1
27_2	27	deep_s27_2_part1_1	0.788	104.1	0.4	150 bp	150 bp	208.6
		deep_s27_2_part1_2	0.788	104.1	0.45	150 bp	150 bp	208.6
		deep_s27_2_part2_1	0.787	61.1	0.4	150 bp	150 bp	125
		deep_s27_2_part2_2	0.787	61.1	0.45	150 bp	150 bp	125
		deep_s27_2_part3_1	0.788	1.4	0.4	150 bp	150 bp	2.7
		deep_s27_2_part3_2	0.788	1.4	0.45	150 bp	150 bp	2.7
		deep_s27_2_part4_1	0.785	1	0.4	150 bp	150 bp	2.1
		deep_s27_2_part4_2	0.785	1	0.45	150 bp	150 bp	2.1
29_1	29	deep_s29_1_1	0.422	78.9	0.43	150 bp	150 bp	403.8
		deep_s29_1_2	0.422	78.9	0.43	150 bp	150 bp	403.8
29_2	29	deep_s29_2_1	0.44	105.7	0.43	150 bp	150 bp	513.2
		deep_s29_2_2	0.44	105.7	0.43	150 bp	150 bp	513.2
9_1	9	deep_s9_1_1	0.543	16.5	0.41	150 bp	150 bp	56.3
		deep_s9_1_2	0.543	16.5	0.45	150 bp	150 bp	56.3
9_2	9	deep_s9_2_1	0.563	21.3	0.4	150 bp	150 bp	68.8
		deep_s9_2_2	0.563	21.3	0.45	150 bp	150 bp	68.8
9_3	9	deep_s9_3_1	0.547	21.7	0.4	150 bp	150 bp	69.6
		deep_s9_3_2	0.547	21.7	0.45	150 bp	150 bp	69.6
9_4	9	deep_s9_4_1	0.541	19.6	0.41	150 bp	150 bp	65.5
		deep_s9_4_2	0.541	19.6	0.45	150 bp	150 bp	65.5
9_5	9	deep_s9_5_1	0.504	21.5	0.42	150 bp	150 bp	77.1
		deep_s9_5_2	0.504	21.5	0.46	150 bp	150 bp	77.1
