## Supplementary material for "The *Hydractinia* cell atlas reveals cellular and molecular principles of cnidarian coloniality": Supplementary File 5.xlsx

### Sheet: Supplementary File 6
Cluster	Broad Group	cell_numbers_specific	percentages_specific	hex_specific	Abbrev	cell_number_broad	percentages_broad	hex_broad
4	progenitors	12663	6.35971	#CCCCCC	prog_early	25038	12.5748	#E0E0E0
8	progenitors	7577	3.80538	#666666	prog_mixed
14	progenitors	4798	2.40969	#E0E0E0	prog_i-cell
6	gametogenesis	9598	4.82038	#999999	gmt_1	10324	5.185	#5F575B
34	gametogenesis	726	0.364617	#333333	gmt_2
0	epithelial	20479	10.2851	#2196F3	ep_1	55305	27.7757	#2196F3
1	epithelial	16708	8.39122	#1976D2	ep_2
7	epithelial	8945	4.49242	#03A9F4	ep_3
19	epithelial	2964	1.4886	#00BCD4	ep_4
23	epithelial	2631	1.32136	#039BE5	ep_5
28	epithelial	1423	0.71467	#3F51B5	ep_6
30	epithelial	1041	0.522819	#1E88E5	ep_7
35	epithelial	607	0.304852	#448AFF	ep_8
37	epithelial	507	0.254629	#64B5F6	ep_9
9	Cdpi+ cells	7273	3.6527	#BA55D3	Cdpi2+	12611	6.33359	#BA55D3
13	Cdpi+ cells	4824	2.42274	#9933CC	Cdpi3+
36	Cdpi+ cells	514	0.258145	#800080	Cdpi1+
2	epitheliomuscular	14008	7.0352	#4DAA52	em_1	48276	24.2455	#4DAA52
3	epitheliomuscular	12806	6.43152	#74BD78	em_2
5	epitheliomuscular	11531	5.79118	#77D67B	em_3
11	epitheliomuscular	6131	3.07916	#34F99B	em_Shem+
20	epitheliomuscular	2898	1.45545	#85EC89	em_4
31	epitheliomuscular	902	0.453009	#A2F5A6	em_5
21	gland	2841	1.42683	#FFEB3B	gl_Rsp+	12358	6.20653	#FFF17E
17	gland	4020	2.01895	#FFD700	gl_Nas4+
22	gland	2736	1.37409	#FDD835	gl_Nas14+
24	gland	1859	0.933641	#FFEB99	gl_Chitinase2+
32	gland	902	0.453009	#FFF176	gl_4
10	nematocyte	6850	3.44026	#FF4B6E	nc_Tchh1+	11254	5.65207	#FF4B6E
15	nematocyte	4404	2.21181	#C83B57	nc_Tchh2+
12	nematoblast	6067	3.04701	#FC6CBA	nb_1	10844	5.44615	#FC6CBA
18	nematoblast	3027	1.52024	#FE96CF	nb_Hrnr+
25	nematoblast	1750	0.878898	#FFB5DE	nb_3
16	neurone	4336	2.17766	#FE720B	ne_Rf/Glw+	9290	4.66569	#FE720B
26	neurone	1525	0.765897	#FFB681	ne_Inv+
27	neurone	1425	0.715674	#FEA833	ne_Fax+
29	neurone	1114	0.559481	#FFA443	ne_Pkdrej+
33	neurone	890	0.446982	#FFBB43	ne_4
38	unannotated	460	0.231025	#F5E9DC	N/A	3813	1.91499	#F5E9DC
39	unannotated	432	0.216962	#F5E9DC	N/A
40	unannotated	428	0.214953	#F5E9DC	N/A
41	unannotated	391	0.196371	#F5E9DC	N/A
42	unannotated	378	0.189842	#F5E9DC	N/A
43	unannotated	346	0.173771	#F5E9DC	N/A
44	unannotated	333	0.167242	#F5E9DC	N/A
45	unannotated	321	0.161215	#F5E9DC	N/A
46	unannotated	252	0.126561	#F5E9DC	N/A
47	unannotated	131	0.0657918	#F5E9DC	N/A
48	unannotated	122	0.0612717	#F5E9DC	N/A
49	unannotated	82	0.0411826	#F5E9DC	N/A
50	unannotated	67	0.0336492	#F5E9DC	N/A
51	unannotated	51	0.0256136	#F5E9DC	N/A
52	unannotated	19	0.00954232	#F5E9DC	N/A
